# South African brown locusts, *Locustana pardalina*, hosts fluconazole resistant *Candidozyma* (*Candida*) *auris* (Clade III)

**DOI:** 10.1101/2025.01.22.634428

**Authors:** Adepemi Ogundeji, Maryam Bello-Akinosho, Vaughn Swart, Jonathan Featherston, Armand Bolsenbroek, Carel Beneke, Jolly Musoke, Tyla Baker, Arshad Ismail, Olihile Sebolai, Jacobus Albertyn, Carolina Pohl

## Abstract

The environmental niche and mode of transmission from the environment to humans of the emerging pathogenic yeast, *Candidozyma* (*Candida*) *auris* is a subject of speculation, with hypotheses including avian species and marine environments. Interestingly, yeasts related to *C. auris* have been repeatedly observed associated with various insects. This lprompted us to investigate a thermophilic insect, *Locustana pardalina* as possible host for *C. auris*. Here we report the isolation and identification of three *C auris* strains from the gut of *L. pardalina* as well as the phenotypic characterisation of one of these isolates. Interestingly, the isolate was able to survive at 50oC and grew at 15% NaCl. In addition, it was susceptible to the tested disinfectants and antifungals, except fluconazole. Genome sequencing and SNP analyses placed the isolate in Clade III, which is common is South Africa. This highlights the role of insects in the evolution and dissemination of emerging pathogenic yeasts.
