## Supplementary Table 1 for "South African brown locusts, *Locustana pardalina*, hosts fluconazole resistant *Candidozyma* (*Candida*) *auris* (Clade III)"

### Sheet: Sheet1
Name	SRAID
Clade I	SRR3883427
Clade I	SRR3883428
Clade I	SRR3883429
Clade I	SRR3883446
Clade I	SRR3883447
Clade I	Reference
Clade I	SRR12667437
Clade II	SRR7909142
Clade II	SRR7909305
Clade II	DRR129820
Clade II	DRR129821
Clade II	DRR129822
Clade II	SRR7909185
Clade III	SRR3883454
Clade III	SRR3883455
Clade III	SRR3883456
Clade III	SRR3883457
Clade III	SRR3883458
Clade III	SRR9316788
Clade IV	SRR7140050
Clade IV	SRR7140051
Clade IV	SRR7140052
Clade IV	SRR7140053
Clade IV	SRR7140054
Clade IV	SRR3883466
Clade V	SRR18325429
Clade V	SRR18325430
Clade V	SRR18325431
Clade V	SRR18325432
Clade V	SRR9007776
Clade VI	SRR24877249
Clade VI	SRR25455197
Clade VI	SRR25455199
